# Template switching during DNA replication is a prevalent source of adaptive gene amplification

**DOI:** 10.1101/2024.05.03.589936

**Authors:** Julie N. Chuong, Nadav Ben Nun, Ina Suresh, Julia Cano Matthews, Titir De, Grace Avecilla, Farah Abdul-Rahman, Nathan Brandt, Yoav Ram, David Gresham

## Abstract

Copy number variants (CNVs)—gains and losses of genomic sequences—are an important source of genetic variation underlying rapid adaptation and genome evolution. However, despite their central role in evolution little is known about the factors that contribute to the structure, size, formation rate, and fitness effects of adaptive CNVs. Local genomic sequences are likely to be an important determinant of these properties. Whereas it is known that point mutation rates vary with genomic location and local DNA sequence features, the role of genome architecture in the formation, selection, and the resulting evolutionary dynamics of CNVs is poorly understood. Previously, we have found that the *GAP1* gene in *Saccharomyces cerevisiae* undergoes frequent and repeated amplification and selection under long-term experimental evolution in glutamine-limiting conditions. The *GAP1* gene has a unique genomic architecture consisting of two flanking long terminal repeats (LTRs) and a proximate origin of DNA replication (autonomously replicating sequence, ARS), which are likely to promote rapid *GAP1* CNV formation. To test the role of these genomic elements on CNV-mediated adaptive evolution, we performed experimental evolution in glutamine-limited chemostats using engineered strains lacking either the adjacent LTRs, ARS, or all elements. Using a CNV reporter system and neural network simulation-based inference (nnSBI) we quantified the formation rate and fitness effect of CNVs for each strain. We find that although *GAP1* CNVs repeatedly form and sweep to high frequency in strains with modified genome architecture, removal of local DNA elements significantly impacts the rate and fitness effect of CNVs and the rate of adaptation. We performed genome sequence analysis to define the molecular mechanisms of CNV formation for 177 CNV lineages. We find that across all four strain backgrounds, between 26% and 80% of all *GAP1* CNVs are mediated by Origin Dependent Inverted Repeat Amplification (ODIRA) which results from template switching between the leading and lagging strand during DNA synthesis. In the absence of the local ARS, a distal ARS can mediate CNV formation via ODIRA. In the absence of local LTRs, homologous recombination mechanisms still mediate gene amplification following *de novo* insertion of retrotransposon elements at the locus. Our study demonstrates the remarkable plasticity of the genome and reveals that template switching during DNA replication is a frequent source of adaptive CNVs.
