## Supplemental File 1 for "Template switching during DNA replication is a prevalent source of adaptive gene amplification"

### Sheet: Sheet1
sample	Ty_insert_up_pos relative to ALLdelta reference genome	Ty_insert_down_pos relative to ALLdelta reference genome	Ty_insert_upstream	Ty_insert_downstream
2676	NA	Chr XI: 520083	NA	8bp downstream of deleted LTR12
2678	Chr XI: 513484	Chr XI: 520187	47 nt upstream of 5'end of deleted LTR11	110nt downstream of the deleted LTR12
2681	Chr XI: 520155	Chr XI: 580987	80nt downstream of deleted LTR12	Ty insertion Chr XI: 580987 is upstream of a tRNA gene
2846	Chr XI: 513889	Chr XI: 520187	259nt into the 5'end of the custom promoter of the GAP1 CNV reporter (technically its a partial CDS of YPT1)	110nt downstream of the deleted LTR12
2847	Chr XI: 513652	Chr XI: 520187	22nt into the 5'end of the custom promoter of GAP1 CNV reporter (technically it’s a partial CDS of YPT1)	110nt downstream of the deleted LTR12
2935	NA	Chr XI: 520083	NA	8bp downstream of deleted LTR12
2937	NA	Chr XI: 520083	NA	8bp downstream of deleted LTR12
2938	NA	Chr XI: 520083	NA	8bp downstream of deleted LTR12
2941	NA	Chr XI: 520083	NA	8bp downstream of deleted LTR12
2942	NA	Chr XI: 520083	NA	8bp downstream of deleted LTR12
2943	Chr XI: 513494	Chr XI: 520187	37nt upstream of the 5'end of the LTR11	110nt downstream of the deleted LTR12
3003	NA	Chr XI: 520187	NA	110nt downstream of the deleted LTR12
3012	Chr XI: 414590	Chr XI: 520187	Ty insertion at XI:414590 truncating URB1 gene	110nt downstream of the deleted LTR12
3019	Chr XI: 513698	Chr XI: 520105	68nt into the 5'end of the custom promoter of the CNV reporter (technically its a partial CDS of YPT1)	30nt downstream of the deleted LTR12
3020	Chr XI: 513519	Chr XI: 520187	12nt upstream of deleted LTR11	110nt downstream of the deleted LTR12
3022	Chr XI: 520083	Chr XI: 581092	8bp downstream of deleted LTR12	Ty1 insertion at ChrXI 581091 upstream of tRNA gene, not used for CNV formation
3090	Chr XI: 513484	Chr XI: 520187	47 nt upstream of 5'end of deleted LTR11	110nt downstream of the deleted LTR12
3092	Chr XI: 513581	Chr XI: 520105	48nt upstream of the inserted CNV reporter cassette	30nt downstream of the deleted LTR12
3097	Chr XI: 514002	Chr XI: 520187	372nt into the 5'end of the custom promoter of the GAP1 CNV reporter (technically its a partial CDS of YPT1)	110nt downstream of the deleted LTR12
3107	NA	Chr XI: 520083	NA	8bp downstream of deleted LTR12
3110	NA	Chr XI: 520083	NA	8bp downstream of deleted LTR12
			Chance et al., 1994, Lupski, 1998; Lupski & Stankiewicz, 2005; Pentao et al., 1992,
